# Intensive pine plantation management shapes infectious agent communities in the generalist rodent *Apodemus sylvaticus*, with consequences for zoonotic hazard

**DOI:** 10.64898/2026.09.24.753431

**Authors:** Aloïs Berard, Maxime Galan, Julien Pradel, Caroline Tatard, Guillaume Castel, Lily Cesari, Philippe Gauthier, Rachel Beaubaton, Yannick Simonin, Marine Le Guyader, Zouheira Djelouadji, Nathalie Charbonnel

## Abstract

Land use change is widely recognized as a major driver of emerging zoonotic diseases. Yet, while forest plantations are expanding worldwide, their consequences on the circulation of infectious agents in wildlife remain poorly understood.

We investigated how native pine plantations and broadleaved habitats shape rodent-associated infectious hazard in the generalist wood mouse (*Apodemus sylvaticus*), in southwestern France. Using a multi-season survey, we screened 424 wood mice for a broad range of infectious taxa and compared infection probability and infected-host abundance among pine plantation edges, broadleaved hedgerows embedded within pine plantations and broadleaved forests. Using a combination of linear mixed model and joint species distribution modelling, we tested whether infectious hazard differed between pine plantations and broadleaved forests, whether broadleaved hedgerows shifted these patterns towards those observed in broadleaved forests, and how these habitat-related patterns varied across seasons.

We detected 22 potentially infectious taxa, including nine recognized zoonotic bacteria. Season strongly influenced infectious patterns, while habitat effects were taxa and season dependent. In spring, pine plantation edges increased infection probability for *Bartonella grahamii* and *Neoerhlichia mikurensis* compared to broadleaved forest, but their strong negative effect on wood mouse abundance resulted in consistently lower infected-host abundance for most infectious taxa. Broadleaved hedgerows showed distinct and season-dependent patterns with infectious profiles resembling those of pine edges in spring, but with higher infectious hazard than both other habitats for several taxa in autumn.

Our results highlight that habitat effects on infectious hazard cannot be inferred from infection probability alone. Pine plantations may reduce rodent-associated zoonotic hazard through their strong negative effect on host abundance, despite increasing infection probability for some agents. Forest diversification and restoration initiatives, such as broadleaved hedgerows here, may have unforeseen epidemiological consequences, underscoring the need to integrate disease ecology into forest management and restoration to anticipate variation in zoonotic risks, while maximizing ecological benefits.
