## Supplementary Table S1 for "Intensive pine plantation management shapes infectious agent communities in the generalist rodent *Apodemus sylvaticus*, with consequences for zoonotic hazard"

### Sheet: A
Response variable	Model	Model n°	Formula for fixed effects	Hypothesis
Infectious taxa richness within individual hosts	Null	1	~ 1	Random variation of response variable
	Host	2	~ sex + weight + maturity	Only host intrinsic characteristics have an influence
	Habitat + host	3	~ habitat + abundance + sex + weight + maturity	Habitat type has an influence beyond host effects
	Season + host	4	~ season + abundance + sex + weight + maturity	Season has an influence beyond host effects
	Habitat + season + host	5	~ habitat + season + abundance + sex + weight + maturity	Habitat and season additively have an influence beyond host effects
	Habitat x season + host	6	~ habitat * season + abundance + sex + weight + maturity	Habitat effect depends on season, beyond host effects

### Sheet: B
Response variable	Model	Model n°	Formula for fixed effects	Hypothesis
Probability of infection for each infectious taxon	Null	7	~ 1	Random variation of response variable
	Host	8	~ sex + weight + maturity	Only host intrinsic characteristics have an influence
	Habitat + host	9	~ habitat + abundance + sex + weight + maturity	Habitat type has an influence beyond host effects
	Season + host	10	~ season + abundance + sex + weight + maturity	Season has an influence beyond host effects
	Habitat + season + host	11	~ habitat + season + abundance + sex + weight + maturity	Habitat and season additively have an influence beyond host effects
	Habitat x season + host	12	~ habitat * season + abundance + sex + weight + maturity	Habitat effect depends on season, beyond host effects

### Sheet: C
Response variable	Model	Model n°	Formula for fixed effects	Hypothesis
Abundance of infected individuals for each taxon	Null	13	~ 1	Random variation of response variable
	Habitat	14	~ habitat	Habitat type has an influence
	Season	15	~ season	Season has an influence
	Habitat + season	16	~ habitat + season	Habitat and season additively have an influence
	Habitat x season	17	~ habitat * season	Habitat effect depends on season
