## Supplementary Table S2 for "Intensive pine plantation management shapes infectious agent communities in the generalist rodent *Apodemus sylvaticus*, with consequences for zoonotic hazard"

### Sheet: Metadata
Columns	Description
numero_ligne	Site ID
field_session	Field session ID
total	Total number of Apodemus sylvaticus caught (sampled or released)
dissected	Number of Apodemus sylvaticus sampled for pathogen screening

### Sheet: A
numero_ligne	field_session	total	dissected
1	Juin_2023	4	4
10	Juin_2023	1	1
11	Juin_2023	1	1
12	Juin_2023	0	0
13	Juin_2023	0	0
14	Juin_2023	0	0
15	Juin_2023	0	0
16	Juin_2023	0	0
17	Juin_2023	0	0
18	Juin_2023	0	0
19	Juin_2023	1	1
2	Juin_2023	0	0
20	Juin_2023	0	0
21	Juin_2023	2	2
22	Juin_2023	1	1
23	Juin_2023	1	1
24	Juin_2023	1	1
25	Juin_2023	1	1
26	Juin_2023	1	1
27	Juin_2023	0	0
28	Juin_2023	0	0
29	Juin_2023	1	1
3	Juin_2023	1	1
30	Juin_2023	1	1
31	Juin_2023	1	1
32	Juin_2023	0	0
33	Juin_2023	0	0
34	Juin_2023	2	2
35	Juin_2023	0	0
36	Juin_2023	0	0
4	Juin_2023	0	0
5	Juin_2023	0	0
7	Juin_2023	1	1
8	Juin_2023	1	1
9	Juin_2023	1	1
1	Octobre_2023	3	3
10	Octobre_2023	2	2
11	Octobre_2023	5	5
12	Octobre_2023	3	3
13	Octobre_2023	3	3
14	Octobre_2023	3	3
15	Octobre_2023	0	0
16	Octobre_2023	2	2
17	Octobre_2023	2	1
18	Octobre_2023	0	0
19	Octobre_2023	1	1
2	Octobre_2023	1	1
20	Octobre_2023	1	1
21	Octobre_2023	4	4
22	Octobre_2023	0	0
23	Octobre_2023	0	0
24	Octobre_2023	1	1
25	Octobre_2023	1	1
26	Octobre_2023	2	2
27	Octobre_2023	0	0
28	Octobre_2023	1	1
29	Octobre_2023	0	0
3	Octobre_2023	1	1
30	Octobre_2023	0	0
31	Octobre_2023	1	1
32	Octobre_2023	0	0
33	Octobre_2023	1	1
34	Octobre_2023	1	1
35	Octobre_2023	5	5
36	Octobre_2023	3	3
4	Octobre_2023	2	2
5	Octobre_2023	0	0
6	Octobre_2023	2	2
7	Octobre_2023	1	1
8	Octobre_2023	0	0
9	Octobre_2023	2	2
1	Juin_2024	0	0
10	Juin_2024	0	0
11	Juin_2024	1	1
12	Juin_2024	2	2
13	Juin_2024	0	0
14	Juin_2024	0	0
15	Juin_2024	2	2
16	Juin_2024	0	0
17	Juin_2024	1	1
18	Juin_2024	4	4
19	Juin_2024	1	1
2	Juin_2024	0	0
20	Juin_2024	0	0
21	Juin_2024	2	2
22	Juin_2024	0	0
23	Juin_2024	0	0
24	Juin_2024	4	4
26	Juin_2024	2	2
27	Juin_2024	0	0
28	Juin_2024	5	5
29	Juin_2024	3	3
3	Juin_2024	0	0
30	Juin_2024	0	0
31	Juin_2024	1	1
32	Juin_2024	0	0
33	Juin_2024	1	1
34	Juin_2024	0	0
35	Juin_2024	0	0
36	Juin_2024	1	1
37	Juin_2024	1	1
38	Juin_2024	1	1
39	Juin_2024	0	0
4	Juin_2024	0	0
40	Juin_2024	0	0
41	Juin_2024	1	1
42	Juin_2024	1	1
43	Juin_2024	0	0
44	Juin_2024	3	3
45	Juin_2024	0	0
46	Juin_2024	2	2
47	Juin_2024	3	3
48	Juin_2024	1	1
49	Juin_2024	0	0
5	Juin_2024	1	1
50	Juin_2024	2	2
51	Juin_2024	3	3
52	Juin_2024	4	4
53	Juin_2024	4	4
6	Juin_2024	0	0
7	Juin_2024	1	1
8	Juin_2024	0	0
9	Juin_2024	0	0
1	Septembre_2024	7	6
10	Septembre_2024	4	4
11	Septembre_2024	4	3
12	Septembre_2024	5	5
13	Septembre_2024	11	8
14	Septembre_2024	0	0
15	Septembre_2024	4	4
16	Septembre_2024	9	8
17	Septembre_2024	3	3
18	Septembre_2024	0	0
19	Septembre_2024	4	4
2	Septembre_2024	1	1
20	Septembre_2024	2	2
21	Septembre_2024	4	4
22	Septembre_2024	1	1
23	Septembre_2024	1	1
24	Septembre_2024	2	2
26	Septembre_2024	1	1
27	Septembre_2024	3	3
28	Septembre_2024	2	2
29	Septembre_2024	4	4
3	Septembre_2024	3	3
30	Septembre_2024	2	2
31	Septembre_2024	2	2
32	Septembre_2024	1	1
33	Septembre_2024	0	0
34	Septembre_2024	0	0
35	Septembre_2024	2	2
36	Septembre_2024	14	9
37	Septembre_2024	0	0
38	Septembre_2024	5	5
39	Septembre_2024	0	0
4	Septembre_2024	14	13
40	Septembre_2024	0	0
41	Septembre_2024	0	0
42	Septembre_2024	1	1
43	Septembre_2024	1	1
44	Septembre_2024	4	4
45	Septembre_2024	0	0
46	Septembre_2024	0	0
47	Septembre_2024	13	6
48	Septembre_2024	22	6
5	Septembre_2024	1	1
50	Septembre_2024	9	8
51	Septembre_2024	16	6
52	Septembre_2024	6	6
53	Septembre_2024	3	3
6	Septembre_2024	11	10
7	Septembre_2024	16	16
8	Septembre_2024	0	0
9	Septembre_2024	7	7
1	Juin_2025	2	2
10	Juin_2025	2	2
11	Juin_2025	3	3
12	Juin_2025	1	1
13	Juin_2025	0	0
14	Juin_2025	1	1
15	Juin_2025	1	1
16	Juin_2025	4	4
17	Juin_2025	2	2
18	Juin_2025	1	1
19	Juin_2025	2	2
2	Juin_2025	0	0
20	Juin_2025	1	1
21	Juin_2025	7	7
22	Juin_2025	1	1
23	Juin_2025	4	4
24	Juin_2025	1	1
26	Juin_2025	0	0
27	Juin_2025	2	2
28	Juin_2025	1	1
29	Juin_2025	3	3
3	Juin_2025	0	0
30	Juin_2025	2	2
31	Juin_2025	1	1
32	Juin_2025	1	1
33	Juin_2025	0	0
34	Juin_2025	0	0
35	Juin_2025	0	0
36	Juin_2025	1	1
37	Juin_2025	6	6
38	Juin_2025	3	3
39	Juin_2025	5	5
4	Juin_2025	0	0
40	Juin_2025	6	6
41	Juin_2025	1	1
42	Juin_2025	3	3
43	Juin_2025	2	2
44	Juin_2025	8	8
45	Juin_2025	3	2
46	Juin_2025	1	1
47	Juin_2025	0	0
48	Juin_2025	3	3
5	Juin_2025	1	1
50	Juin_2025	3	3
51	Juin_2025	6	5
52	Juin_2025	5	5
53	Juin_2025	6	6
6	Juin_2025	1	1
7	Juin_2025	6	6
8	Juin_2025	0	0
9	Juin_2025	1	1
