## Supplementary Table S3 for "Intensive pine plantation management shapes infectious agent communities in the generalist rodent *Apodemus sylvaticus*, with consequences for zoonotic hazard"

### Sheet: Feuil1
Model	Model n°	N	Response variable	Environmental covariates (fixed effects)	df	logLikelihood	AICc	ΔAICc	Weight
Habitat x season + host	6	422	Infectious taxa richness	~ Sex + Weight + Maturity + Habitat * Season + Abundance	13	-653.034	1333.0	0.00	0.500
Season + host	4			~ Sex + Weight + Maturity + Season + Abundance	9	-657.694	1333.8	0.86	0.325
Habitat + season + host	5			~ Sex + Weight + Maturity + Habitat + Season + Abundance	11	-656.210	1335.1	2.10	0.175
Host	2			~ Sex + Weight + Maturity	7	-667.921	1350.1	17.15	0.000
Habitat + host	3			~ Sex + Weight + Maturity + Habitat + Abundance	10	-665.141	1350.8	17.86	0.000
Null	1			~ 1	4	-736.778	1481.7	148.69	0.000
