## Supplementary Table S4 for "Intensive pine plantation management shapes infectious agent communities in the generalist rodent *Apodemus sylvaticus*, with consequences for zoonotic hazard"

### Sheet: A
Models structure						Average performance					Average convergence
						Explanatory		Predictive			PSRF
Model	Model n°	N	Response variable	Fixed explanatory variables	Random effects (latent variables)	Tjur R²	AUC	Tjur R²	AUC	WAIC	β	Γ
Habitat x season + host	12	422	Infectious taxa occurrence (0/1)	~ Sex + Weight + Maturity + Habitat * Season + Abundance	Session identity; Site identity; Site spatial effect; Individual identity	0.1365	0.8329	0.0789	0.6827	4.043	1.00061	1.00055
Habitat + Season + host	11			~ Sex + Weight + Maturity + Habitat + Season + Abundance		0.1314	0.8299	0.07908	0.6841	4.042	1.00128	1.00061
Habitat + host	9			~ Sex + Weight + Maturity + Habitat + Abundance		0.1302	0.8257	0.07616	0.6776	4.037	1.00043	1.00101
Season + host	10			~ Sex + Weight + Maturity + Season + Abundance		0.1262	0.8287	0.07424	0.6864	4.03	1.00059	1.00066
Host	8			~ Sex + Weight + Maturity		0.1204	0.8212	0.07491	0.6915	4.024	1.00084	1.00061
Null	7			~ 1		0.1066	0.8561	0.02875	0.5826	4.158	1.00164	1.00192

### Sheet: B
Models structure						Average performance			Average convergence
						Explanatory	Predictive		PSRF
Model	Model n°	N	Response variable	Fixed explanatory variables	Random effects (latent variables)	SR²	Tjur R²	WAIC	β	Γ
Habitat x season	17	153	Abundance of infected individuals	~ Habitat * Season	Session identity; Site identity; Site spatial effect	0.171203	0.0612555	3422.63	1.01972	1.0067
Season	15			~ Season		0.154339	0.0443586	2363.62	1.04236	1.01042
Habitat + Season	16			~ Habitat + Season		0.152989	0.0478758	2496.44	1.03478	1.00842
Habitat	14			~ Habitat		0.149223	0.047481	2645.11	1.02449	1.00347
Null	13			~ 1		0.149183	0.0338379	2712.15	1.08234	1.00377
