## Supplementary Table S5 for "Intensive pine plantation management shapes infectious agent communities in the generalist rodent *Apodemus sylvaticus*, with consequences for zoonotic hazard"

### Sheet: Metadata
Sheet	Column	Description
A	model	Model name in R scripts
	taxa	Infectious taxa
	occur	Number of positive individuals
	effectif	Number of individuals
	TjurR2_cv	Predictive R²
	AUC_cv	Predictive AUC
	TjurR2	Explanatory R²
	AUC	Explanatory AUC
	prevalence	Global prevalence of infectious taxa
B	model	Model name in R scripts
	taxa	Infectious taxa
	line_occur	Number of site-session with positive individuals
	total_occur	Number of positive individuals
	effectif	Number of site-session with positive individuals
	SR2	Explanatory R²
	SR2_c	Explanatory R², conditionnal (without 0)
	SR2_cv	Predictive R²
	SR2_cv_c	Predictive R², conditionnal (without 0)
	site_prevalence	Prevalence of site-session with positive individuals

### Sheet: A
model	taxa	occur	effectif	TjurR2_cv	AUC_cv	TjurR2	AUC	prevalence
nullmodel	Sarcocystidae	18	422	-0.00292136769149016	0.434818481848185	0.0858460886257336	0.966309130913091	0.042654028436019
nullmodel	Eperythrozoon_coccoides	94	422	0.00388642660526142	0.521568500259471	0.182725150370471	0.938991956408926	0.222748815165877
nullmodel	Eperythrozoon_muris	61	422	0.005360285374192	0.527723536624132	0.089049189001033	0.864311339176241	0.144549763033175
nullmodel	Eperythrozoon_2	43	422	0.0113057010844151	0.590967662760017	0.130531569104305	0.915321838375161	0.101895734597156
nullmodel	Eperythrozoon_4	24	422	-0.00352651570101426	0.412793132328308	0.0163896509311462	0.815954773869347	0.0568720379146919
nullmodel	Borrelia_miyamotoi	18	422	0.00157089535083864	0.520627062706271	0.0102446256669316	0.77516501650165	0.042654028436019
nullmodel	Bartonella_birtlesii	109	422	0.033998893189016	0.607790837412434	0.109466611353999	0.79066154702934	0.258293838862559
nullmodel	Bartonella_taylorii	146	422	0.0429324329726735	0.617629541393687	0.0982614152264379	0.739899741909867	0.345971563981043
nullmodel	Bartonella_doshiae	36	422	0.00925815235586912	0.600604490500864	0.0332341032224838	0.748920552677029	0.0853080568720379
nullmodel	Bartonella_grahamii	86	422	0.192780442005431	0.793812292358804	0.291833826431991	0.898082779623477	0.203791469194313
nullmodel	Neoehrlichia_mikurensis	65	422	0.0220790774148149	0.623572505925447	0.163894455010853	0.914113337642749	0.154028436018957
nullmodel	Leptospira	19	422	0.0283044439648892	0.738931696486875	0.0680918546508192	0.904923599320883	0.0450236966824645
host	Sarcocystidae	18	422	0.0269735840112773	0.71012101210121	0.060380851687439	0.862486248624862	0.042654028436019
host	Eperythrozoon_coccoides	94	422	0.103652361829066	0.705500778412039	0.181381583715189	0.840587701089777	0.222748815165877
host	Eperythrozoon_muris	61	422	0.0644025830441217	0.695472503519368	0.159255180233626	0.890377367058717	0.144549763033175
host	Eperythrozoon_2	43	422	0.10874068343211	0.783457077989814	0.142468096796627	0.842363625207093	0.101895734597156
host	Eperythrozoon_4	24	422	0.0165725876932364	0.617881072026801	0.0407335317799128	0.764551926298157	0.0568720379146919
host	Borrelia_miyamotoi	18	422	-0.00140926545034594	0.486661166116612	0.0172358276256041	0.749587458745875	0.042654028436019
host	Bartonella_birtlesii	109	422	0.0650490858311277	0.656710730720755	0.111467340181759	0.758478178034411	0.258293838862559
host	Bartonella_taylorii	146	422	0.0637247667311999	0.63716001588247	0.11888479977919	0.754218781020449	0.345971563981043
host	Bartonella_doshiae	36	422	0.0279544089151722	0.666090961427749	0.0518144029720224	0.772020725388601	0.0853080568720379
host	Bartonella_grahamii	86	422	0.264818558343569	0.8562430786268	0.306462401966383	0.887873754152824	0.203791469194313
host	Neoehrlichia_mikurensis	65	422	0.132241909821461	0.775996552467141	0.175636054014218	0.842577030812325	0.154028436018957
host	Leptospira	19	422	0.0261832212101513	0.706673631970746	0.0792605558865621	0.888859866788559	0.0450236966824645
habitat	Sarcocystidae	18	422	0.0261314448467525	0.706133113311331	0.0802096476766254	0.871837183718372	0.042654028436019
habitat	Eperythrozoon_coccoides	94	422	0.104630074307415	0.702614167099118	0.188068782377525	0.846814997405293	0.222748815165877
habitat	Eperythrozoon_muris	61	422	0.0621077032201358	0.691022206076018	0.182815658565566	0.913673311838699	0.144549763033175
habitat	Eperythrozoon_2	43	422	0.102022977882767	0.778916364975149	0.148252766519475	0.846229367368227	0.101895734597156
habitat	Eperythrozoon_4	24	422	0.0176374736244176	0.616310720268007	0.0423291861868898	0.76570351758794	0.0568720379146919
habitat	Borrelia_miyamotoi	18	422	-0.0104634675527062	0.367436743674367	0.0179667944841613	0.733773377337734	0.042654028436019
habitat	Bartonella_birtlesii	109	422	0.0645856053481114	0.653896884251253	0.116166348053715	0.758009203622827	0.258293838862559
habitat	Bartonella_taylorii	146	422	0.0610593918770297	0.61641353980544	0.134194839634244	0.767842962080604	0.345971563981043
habitat	Bartonella_doshiae	36	422	0.0202978415046891	0.626439263097294	0.0514135266579697	0.774611398963731	0.0853080568720379
habitat	Bartonella_grahamii	86	422	0.268684507562023	0.855481727574751	0.306016599428794	0.887562292358804	0.203791469194313
habitat	Neoehrlichia_mikurensis	65	422	0.135809641166785	0.777677224736048	0.182494152936265	0.847489765136824	0.154028436018957
habitat	Leptospira	19	422	0.0614161857390766	0.738801097035393	0.111909284721515	0.894606242653781	0.0450236966824645
season	Sarcocystidae	18	422	0.0156120045145716	0.636276127612761	0.0632279070422191	0.868399339933994	0.042654028436019
season	Eperythrozoon_coccoides	94	422	0.111484323374097	0.71516606123508	0.188523961438471	0.837960560456668	0.222748815165877
season	Eperythrozoon_muris	61	422	0.0682480854600333	0.705917079151719	0.169473040136852	0.894736842105263	0.144549763033175
season	Eperythrozoon_2	43	422	0.109278901718901	0.777443701294717	0.146330632966544	0.845370313554642	0.101895734597156
season	Eperythrozoon_4	24	422	0.0205988637990101	0.636829983249581	0.0409261887871531	0.767378559463987	0.0568720379146919
season	Borrelia_miyamotoi	18	422	0.00086706729046878	0.533828382838284	0.0200910027275697	0.768564356435644	0.042654028436019
season	Bartonella_birtlesii	109	422	0.060418212563638	0.639094879385644	0.122747778645112	0.769088724096492	0.258293838862559
season	Bartonella_taylorii	146	422	0.0688103170795963	0.638797895572762	0.134065957939617	0.764517569982132	0.345971563981043
season	Bartonella_doshiae	36	422	0.0145866335014206	0.589881980426022	0.0558074042252041	0.785333909038572	0.0853080568720379
season	Bartonella_grahamii	86	422	0.249111719125225	0.850671373200443	0.294180138094655	0.885728128460687	0.203791469194313
season	Neoehrlichia_mikurensis	65	422	0.13985647018966	0.779702650290886	0.185507127983223	0.848222365869425	0.154028436018957
season	Leptospira	19	422	0.032041246953241	0.732793522267207	0.0932290399895182	0.909363980671281	0.0450236966824645
habitat_season_add	Sarcocystidae	18	422	0.0369889334000459	0.712183718371837	0.0799952491472418	0.873899889988999	0.042654028436019
habitat_season_add	Eperythrozoon_coccoides	94	422	0.108898254296464	0.698170731707317	0.187306270475696	0.836371302542813	0.222748815165877
habitat_season_add	Eperythrozoon_muris	61	422	0.0646243915776396	0.691748785250443	0.179994766675625	0.906498342491258	0.144549763033175
habitat_season_add	Eperythrozoon_2	43	422	0.114702029950743	0.780389028655581	0.152605246759385	0.851015524329631	0.101895734597156
habitat_season_add	Eperythrozoon_4	24	422	0.0130481326221861	0.554438860971524	0.0419391204045433	0.770519262981575	0.0568720379146919
habitat_season_add	Borrelia_miyamotoi	18	422	-0.00327189097719932	0.457645764576458	0.0210194368648754	0.769389438943894	0.042654028436019
habitat_season_add	Bartonella_birtlesii	109	422	0.0645183345770534	0.647331242489082	0.123560594368852	0.767036961045813	0.258293838862559
habitat_season_add	Bartonella_taylorii	146	422	0.0723639715777904	0.634206869168156	0.141355941819058	0.772210641254715	0.345971563981043
habitat_season_add	Bartonella_doshiae	36	422	0.0246197949062995	0.644286125503742	0.0527036254366147	0.779145077720207	0.0853080568720379
habitat_season_add	Bartonella_grahamii	86	422	0.254845987697319	0.85406284606866	0.295829960531749	0.886904761904762	0.203791469194313
habitat_season_add	Neoehrlichia_mikurensis	65	422	0.135990694619467	0.770049558284852	0.191488048515008	0.853652230122818	0.154028436018957
habitat_season_add	Leptospira	19	422	0.0616380888342667	0.764267990074442	0.109333864456601	0.892255452527099	0.0450236966824645
habitat_season_int	Borrelia_miyamotoi	18	422	-0.00266093655891203	0.469196919691969	0.0226228712283866	0.757563256325633	0.042654028436019
habitat_season_int	Eperythrozoon_4	24	422	0.00860379947238678	0.566896984924623	0.0423031053958873	0.769786432160804	0.0568720379146919
habitat_season_int	Bartonella_doshiae	36	422	0.0172887041608337	0.618163500287853	0.0535612369283924	0.77842544617156	0.0853080568720379
habitat_season_int	Sarcocystidae	18	422	0.033323068268803	0.698569856985699	0.0831846293258246	0.871837183718372	0.042654028436019
habitat_season_int	Leptospira	19	422	0.0674338763650724	0.752644638892517	0.116668470473486	0.899699621261591	0.0450236966824645
habitat_season_int	Bartonella_birtlesii	109	422	0.0562660624545945	0.625846352258405	0.122530298965947	0.76222997332708	0.258293838862559
habitat_season_int	Bartonella_taylorii	146	422	0.0658815209588104	0.628970617431011	0.143520545379275	0.775064522533254	0.345971563981043
habitat_season_int	Eperythrozoon_2	43	422	0.106532941218608	0.770632631772719	0.151853445122599	0.850831441369577	0.101895734597156
habitat_season_int	Eperythrozoon_coccoides	94	422	0.113469135647754	0.712603788271925	0.197715709944375	0.850642189932538	0.222748815165877
habitat_season_int	Neoehrlichia_mikurensis	65	422	0.153050785016951	0.789872872225813	0.20010221118977	0.858263305322129	0.154028436018957
habitat_season_int	Eperythrozoon_muris	61	422	0.0660010450242902	0.696244493892194	0.20544735377765	0.931974024794514	0.144549763033175
habitat_season_int	Bartonella_grahamii	86	422	0.261649305100722	0.862541528239203	0.298070023693733	0.888669712070875	0.203791469194313

### Sheet: B
model	taxa	line_occur	total_occur	effectif	SR2	SR2_c	SR2_cv	SR2_cv_c	site_prevalence
nullmodel	Sarcocystidae	15	18	220	0.0437392419117148	0.1875	0.00184109737308676	0.0038265306122449	0.0681818181818182
nullmodel	Eperythrozoon_coccoides	58	84	220	0.207926289888294	0.121074188755307	0.0425822313474453	9.03264321125946e-05	0.263636363636364
nullmodel	Eperythrozoon_muris	49	57	220	0.150038284617496	0.0951788613172542	0.040216788114668	0.0217636827458256	0.222727272727273
nullmodel	Eperythrozoon_2	35	40	220	0.114011584388378	0.138300653594771	0.0152691807387304	0.0894771241830065	0.159090909090909
nullmodel	Eperythrozoon_4	19	20	220	0.0399007906549919	0.0907407407407407	0.000548520795614626	0.0907407407407407	0.0863636363636364
nullmodel	Borrelia_miyamotoi	16	16	220	0.0487371062600953		-0.00103983978764753		0.0727272727272727
nullmodel	Bartonella_birtlesii	71	105	220	0.243802834692118	0.309472628905243	0.051808783367765	0.039769116860323	0.322727272727273
nullmodel	Bartonella_taylorii	86	138	220	0.321160290414202	0.290323021863938	0.105276986623668	0.0824440004107821	0.390909090909091
nullmodel	Bartonella_doshiae	28	32	220	0.07704921833587	0.163473818646232	0.00275631566928908	0.0359195402298851	0.127272727272727
nullmodel	Bartonella_grahamii	61	86	220	0.257213403131242	0.185362057664597	0.0697366470921147	0.0388701113239779	0.277272727272727
nullmodel	Neoehrlichia_mikurensis	52	64	220	0.183089855670041	0.157263119461983	0.0163829463135756	0.0477455560043534	0.236363636363636
nullmodel	Leptospira	15	18	220	0.103531590276411	0.0372023809523809	0.0606757634741401	0.334821428571429	0.0681818181818182
habitat	Sarcocystidae	15	18	220	0.0466223896035432	0.1875	0.0106460649263748	0.0344387755102041	0.0681818181818182
habitat	Eperythrozoon_coccoides	58	84	220	0.211814785747799	0.111015966364438	0.0668968661115846	0.0286642227262142	0.263636363636364
habitat	Eperythrozoon_muris	49	57	220	0.142715647616897	0.0656818181818182	0.0571512535878302	0.00643581864564007	0.222727272727273
habitat	Eperythrozoon_2	35	40	220	0.117804885959363	0.126535947712418	0.0151389070956049	0.0408496732026144	0.159090909090909
habitat	Eperythrozoon_4	19	20	220	0.0344166501226819	0.15	0.0098144029020569	0.0666666666666667	0.0863636363636364
habitat	Borrelia_miyamotoi	16	16	220	0.0307262060591918		0.000498384750292605		0.0727272727272727
habitat	Bartonella_birtlesii	71	105	220	0.252029438617634	0.296529926422611	0.0919451333371038	0.114109476517753	0.322727272727273
habitat	Bartonella_taylorii	86	138	220	0.31961190450484	0.293225368112167	0.135787072325324	0.151199775199899	0.390909090909091
habitat	Bartonella_doshiae	28	32	220	0.0758844372865324	0.153416347381865	0.013491270771032	0.0359195402298851	0.127272727272727
habitat	Bartonella_grahamii	61	86	220	0.263537355843958	0.187376203942761	0.0684623996124108	0.0350847733735903	0.277272727272727
habitat	Neoehrlichia_mikurensis	52	64	220	0.19553445910442	0.189564336557873	0.0438122028971634	0.097563426903376	0.236363636363636
habitat	Leptospira	15	18	220	0.0999783284497495	0.120535714285714	0.0561275643740757	0.120535714285714	0.0681818181818182
season	Sarcocystidae	15	18	220	0.0464920731924109	0.1875	0.000220441231443282	-0.0038265306122449	0.0681818181818182
season	Eperythrozoon_coccoides	58	84	220	0.212568752462857	0.118978883591457	0.0521150540167128	2.85273835181092e-05	0.263636363636364
season	Eperythrozoon_muris	49	57	220	0.15125895628552	0.084844909554731	0.0223274445838968	0.0179733882189239	0.222727272727273
season	Eperythrozoon_2	35	40	220	0.119253725265697	0.126535947712418	0.0282240348238176	0.0441830065359477	0.159090909090909
season	Eperythrozoon_4	19	20	220	0.0375579928704499	0.00740740740740741	-0.00136367025179191	-0.0166666666666667	0.0863636363636364
season	Borrelia_miyamotoi	16	16	220	0.0882738826640803		0.0310167595830249		0.0727272727272727
season	Bartonella_birtlesii	71	105	220	0.251066736223293	0.324543207838435	0.0745406119889028	0.0672393414569258	0.322727272727273
season	Bartonella_taylorii	86	138	220	0.322588874734424	0.286771630686573	0.130956696390106	0.0862843694939379	0.390909090909091
season	Bartonella_doshiae	28	32	220	0.0832918543837158	0.153416347381865	0.00965306257162726	0.0461366538952746	0.127272727272727
season	Bartonella_grahamii	61	86	220	0.240713000101177	0.15735278773166	0.0968522678594751	0.0294338518280893	0.277272727272727
season	Neoehrlichia_mikurensis	52	64	220	0.189779895300938	0.15004336917897	0.0356443689741332	0.0331566361141343	0.236363636363636
season	Leptospira	15	18	220	0.109217738165682	0.0372023809523809	0.0521158364539493	0.0729166666666666	0.0681818181818182
habitat_season_add	Sarcocystidae	15	18	220	0.0514949702820216	0.1875	0.00802372776207099	0.0612244897959184	0.0681818181818182
habitat_season_add	Eperythrozoon_coccoides	58	84	220	0.211908369162997	0.120255661374627	0.062377029750446	0.00574511520688825	0.263636363636364
habitat_season_add	Eperythrozoon_muris	49	57	220	0.142183912739506	0.0634925788497217	0.0437092528214631	0.0203574327458256	0.222727272727273
habitat_season_add	Eperythrozoon_2	35	40	220	0.117044297022658	0.126535947712418	0.018119508455726	0.0376470588235294	0.159090909090909
habitat_season_add	Eperythrozoon_4	19	20	220	0.0400508143839419	0.0296296296296296	0.00340862146188866	0.0166666666666667	0.0863636363636364
habitat_season_add	Borrelia_miyamotoi	16	16	220	0.0818444839040184		0.0161434576309914		0.0727272727272727
habitat_season_add	Bartonella_birtlesii	71	105	220	0.251524184694475	0.305952204694339	0.0926213288587249	0.0995063798377351	0.322727272727273
habitat_season_add	Bartonella_taylorii	86	138	220	0.318485034026901	0.288313028389948	0.109020911618089	0.157778490378287	0.390909090909091
habitat_season_add	Bartonella_doshiae	28	32	220	0.0763040293064632	0.153416347381865	0.0142174597469044	0.0269795657726692	0.127272727272727
habitat_season_add	Bartonella_grahamii	61	86	220	0.245069265429997	0.161875567802046	0.101842304036992	0.0526884533181129	0.277272727272727
habitat_season_add	Neoehrlichia_mikurensis	52	64	220	0.197481893255984	0.192247003502471	0.0561631273338289	0.0749480981902474	0.236363636363636
habitat_season_add	Leptospira	15	18	220	0.102472395468703	0.120535714285714	0.0488635277306864	0.120535714285714	0.0681818181818182
habitat_season_int	Sarcocystidae	15	18	220	0.0617142651751447	0.1875	0.00393118965756707	0.0038265306122449	0.0681818181818182
habitat_season_int	Eperythrozoon_coccoides	58	84	220	0.221490163843958	0.185371494890545	0.102356356781725	0.0464697766993144	0.263636363636364
habitat_season_int	Eperythrozoon_muris	49	57	220	0.169562565843484	0.0870547309833024	0.0680625356513979	0.00229620825602968	0.222727272727273
habitat_season_int	Eperythrozoon_2	35	40	220	0.137748653003181	0.138300653594771	0.0400079134040473	0.0711764705882353	0.159090909090909
habitat_season_int	Eperythrozoon_4	19	20	220	0.042842510400284	0.0666666666666667	4.05010739678617e-05	0.0907407407407407	0.0863636363636364
habitat_season_int	Borrelia_miyamotoi	16	16	220	0.0866437444623917		0.0247666304481254		0.0727272727272727
habitat_season_int	Bartonella_birtlesii	71	105	220	0.300085460995232	0.334020809620214	0.131442741910325	0.173167222127749	0.322727272727273
habitat_season_int	Bartonella_taylorii	86	138	220	0.345544734747351	0.334465365441051	0.149174075952969	0.205610820652165	0.390909090909091
habitat_season_int	Bartonella_doshiae	28	32	220	0.0773114322083225	0.242816091954023	0.000322296994253448	0.134259259259259	0.127272727272727
habitat_season_int	Bartonella_grahamii	61	86	220	0.259894045583547	0.159592462505146	0.101829910204262	0.0448171755380481	0.277272727272727
habitat_season_int	Neoehrlichia_mikurensis	52	64	220	0.247341555124096	0.178258902421597	0.0605114645088056	0.0769720620539972	0.236363636363636
habitat_season_int	Leptospira	15	18	220	0.104260185867071	0.0952380952380952	0.0526207103318984	0.0535714285714286	0.0681818181818182
